# Gene Expression Changes in Cultured Reactive Rat Astrocyte Models and Comparison to Device-Associated Effects in the Brain

**DOI:** 10.1101/2023.01.06.522870

**Authors:** Ti’Air E. Riggins, Quentin A. Whitsitt, Akash Saxena, Emani Hunter, Bradley Hunt, Cort H. Thompson, Michael G. Moore, Erin K. Purcell

## Abstract

Implanted microelectrode arrays hold immense therapeutic potential for many neurodegenerative diseases. However, a foreign body response limits long-term device performance. Recent literature supports the role of astrocytes in the response to damage to the central nervous system (CNS) and suggests that reactive astrocytes exist on a spectrum of phenotypes, from beneficial to neurotoxic. The goal of our study was to gain insight into the subtypes of reactive astrocytes responding to electrodes implanted in the brain. In this study, we tested the transcriptomic profile of two reactive astrocyte culture models (cytokine cocktail or lipopolysaccharide, LPS) utilizing RNA sequencing, which we then compared to differential gene expression surrounding devices inserted into rat motor cortex via spatial transcriptomics. We interpreted changes in the genetic expression of the culture models to that of 24 hour, 1 week and 6 week rat tissue samples at multiple distances radiating from the injury site. We found overlapping expression of up to ∼250 genes between *in vitro* models and *in vivo* effects, depending on duration of implantation. Cytokine-induced cells shared more genes in common with chronically implanted tissue (≥1 week) in comparison to LPS-exposed cells. We revealed localized expression of a subset of these intersecting genes (e.g., *Serping1, Chi3l1, and Cyp7b1)* in regions of device-encapsulating, glial fibrillary acidic protein (GFAP)-expressing astrocytes identified with immunohistochemistry. We applied a factorization approach to assess the strength of the relationship between reactivity markers and the spatial distribution of GFAP-expressing astrocytes *in vivo*. We also provide lists of hundreds of differentially expressed genes between reactive culture models and untreated controls, and we observed 311 shared genes between the cytokine induced model and the LPS-reaction induced control model. Our results show that comparisons of reactive astrocyte culture models with spatial transcriptomics data can reveal new biomarkers of the foreign body response to implantable neurotechnology. These comparisons also provide a strategy to assess the development of *in vitro* models of the tissue response to implanted electrodes.
