## Supplementary Table 5 for "Gene Expression Changes in Cultured Reactive Rat Astrocyte Models and Comparison to Device-Associated Effects in the Brain"

### Sheet: Visium Timepoints
Cytokine vs Control										LPS vs Control											Unique Genes
24 Hours			1 Week			6 Weeks				24 Hours			1 Week			6 Weeks					24 Hour Cytokine	1 Week Cytokine	6 Week Cytokine	24 Hour LPS	1 Week LPS	6 Week LPS
Gene	LFC (in Vitro)	LFC (in Vivo)	Gene	LFC (in Vitro)	LFC (in Vivo)	Gene	LFC (in Vitro)	LFC (in Vivo)		Gene	LFC (in Vitro)	LFC (in Vivo)	Gene	LFC (in Vitro)	LFC (in Vivo)	Gene	LFC (in Vitro)	LFC (in Vivo)			AABR07021812.1	Adgb	Arpc1b	AABR07021536.1	Adamts1	Ccl3
AABR07021536.1	-1.44011	-2.04354	Adgb	1.09924	5.3743	AABR07035722.1	1.03	6.06		AABR07002969.1	-0.65499	-2.7805	Adamts1	1.28509	4.3743	AABR07035722.1	1.38427	6.0635			AC134224.2	Akap12	C1r	AABR07035818.1	Arhgap29	Hck
AABR07021812.1	-0.903015	-2.85579	Akap12	0.721985	1.89317	Arpc1b	0.81	2.84		AABR07021536.1	-1.21116	-2.04354	Angptl4	1.09606	2.20437	Ccl3	3.09817	5.16304			Acss3	Arpc1b	C1s	AABR07061178.1	Arrdc3	Ifi27l2b
AABR07035722.1	1.028	2.91994	Angptl4	2.82902	2.20437	C1r	0.7	2.39		AABR07035722.1	1.38427	2.91994	Arhgap29	0.662033	2.1519	Cd14	0.84923	4.0635			Akap12	Arpp21	C3	Abat	Camk2a	Mmp9
AC134224.2	-0.595256	-2.12695	Arpc1b	0.806397	2.63179	C1s	1.07	3.36		AABR07035818.1	-0.594455	-1.89598	Arrdc3	0.613081	6.3743	Cd44	0.729044	5.42607			Amer2	Asgr1	Capg	Adam11	Car2	Ncf4
Acss3	1.12112	0.992088	Arpp21	-1.34655	-1.63157	C3	2.15	2.52		AABR07061178.1	-0.971359	-2.20935	Axl	0.756551	2.48353	Cxcl16	1.62523	4.40054			Arhgef26	Bcl3	Cd74	Adamts1	Ccl3	Usp18
Akap12	0.721985	0.426898	Asgr1	2.22077	5.95926	Capg	0.66	4.01		Abat	-0.898165	-0.427768	Camk2a	-1.01993	-3.55644	Fcgr2b	2.05115	2.96664			Arhgef28	C1r	Chi3l1	Ankh	Ccl4
Amer2	-1.00826	-2.48094	Axl	0.814954	2.48353	Cd14	0.87	4.06		Adam11	-1.00128	-0.455343	Car2	1.08086	1.15385	Gbp5	1.3318	3.61872			Arhgef40	C1s	Col15a1	Ankrd29	Ccl6
Arhgef26	-0.717086	-1.22411	Bcl3	2.00734	4.63733	Cd44	1.04	5.43		Adamts1	1.28509	2.41388	Ccl3	3.09817	5.18165	Hck	0.655939	4.33861			Arpc1b	C3	Cp	Anxa4	Ccnd1
Arhgef28	-0.648099	-0.968705	C1r	0.704402	4.66975	Cd74	2.36	3.55		Ankh	-0.6842	-1.88742	Ccl4	2.43836	5.69622	Ifi27l2b	1.37565	2.08308			Asgr1	Cabp1	Icam1	Ap3b2	Cdca7l
Arhgef40	0.59607	0.885559	C1s	1.06953	4.6544	Chi3l1	2.28	1.87		Ankrd29	-0.909485	-1.0614	Ccl6	1.38177	6.69622	Il1b	3.45697	5.25615			Atp8a1	Capg	Ifitm3	Aplp2	Clcf1
Arpc1b	0.806397	2.24364	C3	2.14957	1.30978	Col15a1	0.82	3.67		Anxa4	-0.596535	-0.819234	Ccnd1	0.946976	1.98603	Il1rn	1.09245	7.54155			Bcan	Ccl12	Mt2A	Arhgap25	Eprs
Asgr1	2.22077	3.376	Cabp1	-1.15564	-2.00845	Cp	0.98	4.15		Ap3b2	-0.785851	-0.329719	Cd14	0.84923	4.3743	Lcn2	1.29025	4.70987			Bcl3	Cd74	Pdlim4	Arhgap29	Errfi1
Atp8a1	-1.10964	-1.51747	Capg	0.657183	4.22991	Cxcl16	2.01	4.4		Aplp2	-0.691461	-0.346127	Cd44	0.729044	5.4523	Lgals3bp	0.720916	2.56427			Bmp2	Cd82	RT1-A1	Asah1	Eva1a
Axl	0.814954	0.536528	Ccl12	1.17809	6.69622	Fcgr2b	1.5	2.97		Arhgap25	-1.22254	-1.82719	Cdca7l	0.916469	4.3743	Mmp9	1.03163	3.80549			Bmpr1b	Cebpb	RT1-A2	Asf1b	F3
Bcan	-1.15944	-2.53539	Cd14	0.870732	4.3743	Gbp5	1.62	3.62		Arhgap29	0.662033	0.658978	Cgnl1	0.809281	2.67386	Ncf4	1.19641	4.16304			Btg2	Ch25h	Serping1	Asic1	Hck
Bcl3	2.00734	3.1581	Cd44	1.04033	5.4523	Icam1	0.98	3.73		Asah1	-0.641659	-0.452407	Clcf1	1.01638	5.95926	Ptx3	1.49402	4.84111			C1r	Chgb	Slpi	Atp2b4	Hmgcs1
Bmp2	0.937051	2.357	Cd74	2.36307	3.59189	Ifitm3	0.76	2.53		Asf1b	0.838271	5.32802	Csf1	0.604759	2.59003	Rab32	1.41805	2.74595			C1s	Clu	Sulf1	Baalc	Ifi27
Bmpr1b	-0.693793	-2.31655	Cd82	0.815131	3.02066	Il1b	1.12	5.26		Asic1	-1.0082	-0.42517	Cxcl16	1.62523	4.13329	RT1-CE10	0.926802	1.94803			C3	Cnr1	Tgm2	Bard1	Ifi27l2b
Btg2	0.712399	3.23516	Cebpb	1.35894	2.62887	Il1rn	2.54	7.54		Atp2b4	-0.794811	-0.33971	Cxcl3	1.18571	5.95926	RT1-CE5	0.799646	2.96664			C5ar1	Col15a1	Timp1	Cadm2	Isg15
C1r	0.704402	2.51228	Cgnl1	1.83644	2.67386	Lcn2	3.1	4.71		Axl	0.756551	0.536528	Dhx58	0.802161	3.95926	Themis2	1.07945	5.16304			Ca8	Cp	Tmem123	Camk2a	Mcm6
C1s	1.06953	2.36789	Ch25h	1.09975	2.68624	Lgals3bp	1.2	2.56		Baalc	-0.743331	-0.367112	Elk3	0.67098	2.71718	Usp18	1.18319	4.16304			Cabp1	Cxcl12	Tspo	Ccl3	Osr1
C3	2.14957	3.14272	Chgb	-0.917285	-1.75181	Mt2A	0.67	2.58		Bard1	0.769312	2.34878	Eprs	0.7102	1.50436						Camk2n2	Cyp7b1	Ubd	Ccl4	Ppp1r18
C5ar1	0.965162	1.51906	Clu	0.876312	1.35548	Pdlim4	0.65	1.67		Cadm2	-0.859555	-2.54604	Errfi1	0.66015	1.91487						Cap2	Enpp2		Ccl6	Rgs16
Ca8	-1.35387	-0.498731	Cnr1	-1.1621	-1.89249	Ptx3	2.31	4.84		Camk2a	-1.01993	-1.99455	Eva1a	1.42399	3.09419						Capg	Gpm6a		Ccna2	Serpini1
Cabp1	-1.15564	-0.293228	Col15a1	0.816623	5.13329	Rab32	2.04	2.75		Ccdc126	-0.704411	-0.437357	F3	0.968208	3.05237						Carmil3	Gucy1b1		Ccnd1	Slc11a1
Camk2n2	-0.843572	-2.7805	Cp	0.978029	5.82176	RT1-A1	0.81	2.44		Ccl3	3.09817	1.89757	Fcgr2b	2.05115	3.41277						Ccl12	Icam1		Ccng2	Slc7a11
Cap2	-0.656869	-1.63514	Csf1	1.82902	2.59003	RT1-A2	1.1	2.69		Ccl4	2.43836	3.11027	Gbp5	1.3318	3.49983						Ccl19	Ifi47		Ccpg1	Snx18
Capg	0.657183	2.94196	Cxcl12	0.864524	1.49983	RT1-CE10	1.14	1.95		Ccl6	1.38177	2.94196	Hck	0.655939	4.18165						Ccl7	Ifitm3		Cdc20	Spry1
Carmil3	-1.06613	-0.607437	Cxcl16	2.01444	4.13329	RT1-CE5	1.03	2.97		Ccna2	0.724061	3.02685	Hmgcs1	-0.761584	-2.1759						Cd74	Ifngr1		Cdca7l	Srgn
Ccdc126	-0.730366	-0.437357	Cxcl3	1.53344	5.95926	Serping1	1.39	5.7		Ccnd1	0.946976	0.754774	Ier3	0.910559	3.02637						Cd82	Il4r		Cdt1	Stmn2*
Ccl12	1.17809	3.2195	Cyp7b1	1.27473	2.80951	Slpi	1.7	6.75		Ccng2	-0.673766	-0.517467	Ifi27	0.854103	0.877359						Cdc42ep5	Irf1		Cenpa	Stmn3
Ccl19	3.00697	2.09782	Dhx58	0.867012	3.95926	Sulf1	0.88	3.69		Ccpg1	-0.585203	-0.506139	Ifi27l2b	1.37565	3.00233						Cdkl5	Irf8		Chchd7	Ybx3
Ccl7	1.51831	3.67893	Elk3	0.828675	2.71718	Tgm2	2.31	2.91		Cd14	0.84923	4.97439	Ifit2	1.01467	2.84378						Cebpb	Klf4		Chst2
Cd14	0.870732	4.97439	Enpp2	1.09489	2.48677	Themis2	0.8	5.16		Cd44	0.729044	3.32231	Ifit3	1.15465	4.3743						Celsr2	Lamb1		Ciart
Cd44	1.04033	3.32231	Fcgr2b	1.49889	3.41277	Timp1	0.63	3.32		Cd59	-0.937506	-0.83567	Il1b	3.45697	4.78933						Cep83	Lamb3		Crebl2
Cd59	-0.683985	-0.83567	Gbp5	1.6244	3.49983	Tmem123	0.62	2.29		Cdc20	0.733973	2.20301	Isg15	1.20505	2.3299						Ch25h	Lgals9		Crym
Cd74	2.36307	3.72823	Gpm6a	-0.79302	-1.72913	Tspo	0.75	2.48		Cdca7l	0.916469	2.02685	Itga5	0.988732	3.88887						Chgb	Lhfpl2		Ctnna2
Cd82	0.815131	0.811621	Gucy1b1	-0.941603	-2.36492	Ubd	1.84	5.26		Cdt1	1.17524	1.1935	Lgals3bp	0.720916	3.63733						Chi3l1	LOC100360218		Deptor
Cdc42ep5	1.03198	2.38096	Icam1	0.98412	3.6638					Cenpa	0.66805	2.67893	Ly6h	-1.86775	-1.49092						Chn2	Mapkapk2		Dkk3
Cdkl5	-0.732947	-1.21346	Ier3	1.08724	3.02637					Cgnl1	0.809281	1.19253	Map2	-0.764027	-1.74196						Clu	Mgp		Dlg2
Cebpb	1.35894	1.2574	Ifi47	1.34767	2.95926					Chchd7	0.856504	0.716998	Mcm6	0.76088	2.95926						Cnr1	Mrc1		Dlgap5
Celsr2	-0.697419	-0.559717	Ifit2	1.20579	2.84378					Chst2	-0.809956	-2.05059	Mgst3	-1.0658	-1.75764						Col15a1	Mt2A		Dpysl5
Cep83	-0.688529	-0.51176	Ifit3	1.05759	4.3743					Ciart	0.682581	0.722931	Nfkbia	0.949334	1.90798						Coro1a	Mvp		Dusp5
Cgnl1	1.83644	1.19253	Ifitm3	0.762515	3.27744					Cited2	0.775011	0.854214	Osr1	0.968784	5.95926						Cp	Nsg2		Ednrb
Ch25h	1.09975	3.02685	Ifngr1	1.39499	1.9617					Clec5a	0.940153	2.24503	Pitpnm3	-0.8268	-2.6087						Cpxm1	Olfm1		Eef1akmt4
Chgb	-0.917285	-0.736362	Il1b	1.11672	4.78933					Crabp1	1.27731	1.24056	Plat	0.648502	2.09226						Ctnnal1	Pdgfra		Efcab2
Chi3l1	2.27596	2.59031	Il4r	0.723155	3.02637					Crebl2	-0.705636	-1.39348	Ppp1r18	0.806485	2.62887						Cxadr	Pdlim4		Egr1
Chn2	-1.23404	-0.436547	Irf1	1.34237	3.28683					Cryab	-0.865215	-0.32453	Rab32	1.41805	4.62222						Daam2	Psme1		Eif3d
Cited2	0.878845	0.854214	Irf8	0.951838	2.71133					Crym	-0.983271	-1.64781	Ramp2	0.714162	1.52085						Dab1	Rab3a		Eif4ebp1
Clec5a	0.943943	2.24503	Itga5	0.819638	3.88887					Cspg5	-0.985933	-1.22981	Rbp1	1.81931	4.04172						Dhrs9	RT1-A1		Enkur
Clu	0.876312	1.53588	Klf4	0.989479	3.25882					Ctnna2	-0.902766	-2.66803	Rgs16	1.33757	2.83824						Diras2	RT1-A2		Enox1
Cnr1	-1.1621	-1.03479	Lamb1	0.623112	2.52185					Cxcl1	1.30453	4.34878	RT1-CE10	0.926802	2.57912						Doc2g	Serping1		Enpp5
Col15a1	0.816623	2.04393	Lamb3	1.01717	3.88887					Cxcl16	1.62523	2.4473	RT1-CE4	0.636903	2.83824						Dync1i1	Shank2		Epha2
Coro1a	0.949324	0.309929	Lgals3bp	1.20379	3.63733					Deptor	-0.853198	-2.36546	RT1-CE5	0.799646	3.28119						Edf1	Slpi		Eprs
Cp	0.978029	2.93499	Lgals9	1.22953	2.12637					Dhx58	0.802161	1.86335	Scg5	-0.840053	-1.55681						Epha5	Snai2		Ercc6l
Cpxm1	1.44186	2.16201	Lhfpl2	0.597129	3.24185					Dkk3	-0.701867	-0.740131	Serpini1	-1.00116	-2.02872						Ephb3	Sp140		Errfi1
Crabp1	1.36006	1.24056	LOC100360218	1.66739	2.95926					Dlg2	-1.05668	-1.31794	Slc11a1	1.12869	3.68624						Erc2	Spsb1		Espl1
Cryab	-1.05089	-0.32453	Ly6h	-1.24078	-1.49092					Dlgap5	0.693513	1.19148	Slc7a11	1.62639	2.56138						Fam13a	Stat3		Fam124a
Cspg5	-1.30649	-1.22981	Map2	-0.967545	-1.74196					Dner	-1.03636	-0.694559	Snx18	0.935971	1.96991						Fam180a	Steap4		Fbln1
Ctnnal1	-0.710134	-0.469859	Mapkapk2	0.586784	1.40029					Dpp10	-1.94445	-1.09461	Spry1	0.870236	2.93372						Fbxo44	Stx1b		Fnbp1
Cxadr	0.902096	1.63454	Mgp	0.891459	2.67992					Dpysl5	-0.750383	-1.06538	Srgn	1.05452	1.56694						Fgf13	Sulf1		Galnt13
Cxcl1	2.50977	4.34878	Mgst3	-0.899636	-1.75764					Dtx3l	0.694096	1.07613	Stmn2	-0.980709	-1.85332						Fgr	Svil		Garnl3
Cxcl16	2.01444	2.4473	Mrc1	0.852063	3.65809					Dusp5	1.00511	2.17975	Stmn3	-0.940712	-1.76492						Fndc5	Tgm2		Gbp4
Daam2	-0.85281	-1.491	Mt2A	0.67053	2.19962					Ednrb	-0.600538	-1.12058	Tnc	1.18707	5.78933						Fras1	Timp1		Gna14
Dab1	-0.989149	-0.351658	Mvp	0.969028	1.5429					Eef1akmt4	0.872805	1.62549	Vcam1	0.806684	1.83514						Fry	Tlr2		Gpc4
Dhrs9	1.30848	1.61182	Nfkbia	2.39691	1.90798					Efcab2	-0.89363	-0.651219	Ybx3	0.774247	2.90798						Gch1	Tmem123		Gria1
Dhx58	0.867012	1.86335	Nsg2	-1.15064	-1.61909					Egr1	0.955892	0.69967									Gnao1	Trim47		Gria3
Diras2	-1.505	-3.13414	Olfm1	-0.593744	-1.71072					Ehbp1	-0.701228	-0.369689									Gpc1	Tspo		H3f3b
Dner	-0.814744	-0.694559	Pdgfra	1.05548	2.03549					Eif3d	0.660603	0.316862									Gpm6a	Vcan		Hck
Doc2g	-1.22244	-1.131	Pdlim4	0.646526	1.96152					Eif4ebp1	1.03409	1.84243									Grin2b	Zfp36l1		Hdac9
Dpp10	-1.04949	-1.09461	Pitpnm3	-0.775339	-2.6087					Elk3	0.67098	0.931573									Gucy1b1			Hgf
Dtx3l	0.616699	1.07613	Plat	0.930919	2.09226					Enkur	-0.903454	-0.684791									Hcn2			Hmgcs1
Dync1i1	-1.00962	-0.798411	Psme1	0.781079	1.74627					Enox1	-0.700745	-0.750754									Hes1			Ifi27
Edf1	0.779955	0.339258	Rab32	2.04312	4.62222					Enpp5	-0.777291	-1.16493									Hook1			Ifi27l2b
Ehbp1	-1.16306	-0.369689	Rab3a	-0.788997	-1.87994					Epas1	0.694249	0.43025									Hsd11b1			Ifrd1
Elk3	0.828675	0.931573	Ramp2	1.68055	1.52085					Epha2	1.18644	2.30696									Icam1			Irf9
Epas1	1.67937	0.43025	Rbp1	3.04	4.04172					Eprs	0.7102	0.380205									Ifi47			Isg15
Epha5	-0.607686	-0.65359	RT1-A1	0.809152	3.3743					Ercc6l	0.779996	2.17369									Ifitm3			Itgal
Ephb3	-0.935589	-0.624851	RT1-A2	1.09813	2.90275					Errfi1	0.66015	1.08418									Il18bp			Kif18a
Erc2	-1.01629	-0.942353	RT1-CE10	1.13686	2.57912					Espl1	0.710856	1.89757									Il4r			Kif18b
Fam13a	-0.817364	-1.71339	RT1-CE4	1.01508	2.83824					Fam124a	-0.679118	-0.642266									Irf5			Kifc1
Fam180a	-1.24677	2.20222	RT1-CE5	1.02898	3.28119					Fbln1	-1.11018	2.06226									Irf8			Kit
Fbxo32	-0.725857	-1.33304	Scg5	-1.44732	-1.55681					Fbxo32	-0.857159	-1.33304									Itgax			Klhdc8a
Fbxo44	-0.703646	-1.5802	Serping1	1.39465	3.01674					Fcgr2b	2.05115	2.49003									Junb			Knl1
Fcgr2b	1.49889	2.49003	Shank2	-0.910592	-2.31687					Fez1	-1.00005	-0.399412									Kcnd3			Lmo7
Fez1	-0.851133	-0.399412	Slpi	1.70065	6.3743					Fhl1	-0.64112	-0.382605									Kcnh1			LOC108348154
Fgf13	-0.625849	-0.510928	Snai2	0.657308	5.95926					Fhod3	-0.91828	-0.589193									Kcnj10			Luc7l3
Fgr	2.21577	3.83421	Sp140	0.632941	4.3743					Fnbp1	-0.646908	-1.80604									Klf4			Macf1
Fhl1	-0.681667	-0.382605	Spsb1	0.943605	2.18987					Fosl1	1.19107	3.46743									Ldlr			Magi2
Fhod3	-1.08907	-0.589193	Stat3	0.633867	1.5108					Galnt13	-0.721292	-1.15736									Lekr1			Mcm10
Fndc5	-1.08636	-0.427509	Steap4	2.85638	3.69622					Garnl3	-0.888356	-1.65802									Lgals9			Mcm5
Fosl1	0.991571	3.46743	Stx1b	-0.619081	-2.42954					Gbp2	1.4513	2.49252									Lhfpl2			Mcm6
Fras1	-1.14693	-2.65497	Sulf1	0.880611	3.1519					Gbp4	1.2222	1.41214									Lix1			Mctp1
Fry	-0.961283	-0.682815	Svil	0.62854	2.99579					Gna14	-0.777199	-1.45293									LOC100360218			Mdga1
Gbp2	1.47893	2.49252	Tgm2	2.31439	2.5263					Gpc4	-0.799085	-1.01552									Maff			Mki67
Gch1	1.44563	1.76382	Timp1	0.631993	4.02282					Grem1	-0.870308	-1.01754									Mgp			Mmp9
Gnao1	-0.644915	-1.80106	Tlr2	1.26243	3.23679					Gria1	-1.12585	-1.47238									Mrc1			Mthfd2
Gpc1	-1.08892	-1.12564	Tmem123	0.619079	2.50923					Gria2	-0.805548	-0.5535									Msx1			Mturn
Gpm6a	-0.79302	-0.551579	Tnc	0.876966	5.78933					Gria3	-0.723514	-0.989385									Mt2A			Mybl2
Grem1	-1.39435	-1.01754	Trim47	1.03585	3.3743					Grm5	-1.10234	-1.38818									Mylip			Myc
Gria2	-0.85826	-0.5535	Tspo	0.745841	3.21676					H3f3b	-0.713913	-1.97928									Neto2			Mzf1
Grin2b	-1.14439	-1.05527	Vcam1	2.95813	1.83514					Hck	0.655939	2.09682									Nrn1			Ncf4
Grm5	-1.24568	-1.38818	Vcan	1.11363	3.23228					Hdac9	-0.779154	-1.36546									Nsg2			Ndufaf6
Gucy1b1	-0.941603	-0.315992	Zfp36l1	1.03536	2.81358					Hgf	-0.757014	-0.952969									Odf2l			Nell2
Hcn2	-0.915168	-2.02151								Hmgcs1	-0.761584	-0.506029									P2ry6			Net1
Hes1	-0.924456	-1.17726								Ier3	0.910559	1.10132									Parp14			Nrbp2
Hook1	-0.610605	-0.761006								Ifi27	0.854103	0.802233									Pde8b			Osr1
Hsd11b1	1.00569	0.546522								Ifi27l2b	1.37565	1.80446									Pdgfra			Paqr8
Icam1	0.98412	1.13096								Ifit3	1.15465	1.49961									Pdlim4			Pcdhgb7
Ier3	1.08724	1.10132								Ifrd1	0.819892	0.48726									Pik3r5			Pdzd2
Ifi47	1.34767	3.00799								Il1b	3.45697	4.75866									Pla2g7			Penk
Ifit3	1.05759	1.49961								Il1rn	1.09245	1.88246									Plcl1			Pik3r1
Ifitm3	0.762515	3.06261								Insyn2a	-0.779944	-1.06227									Plp1			Plk1
Il18bp	1.27787	1.86859								Irf7	1.36407	1.94196									Ppp1r9a			Pls3
Il1b	1.11672	4.75866								Irf9	0.677047	0.956464									Prkcb			Pmf1
Il1rn	2.53782	1.88246								Isg15	1.20505	2.63368									Psmb10			Pnisr
Il4r	0.723155	1.09819								Itga5	0.988732	1.3715									Psmb9			Pold1
Insyn2a	-0.707456	-1.06227								Itgal	0.80253	5.46743									Psme1			Pold2
Irf5	0.688811	1.13163								Jag1	0.851876	0.701891									Psme2			Pole
Irf7	0.975204	1.94196								Kcng1	-0.932267	-1.41793									Rab11fip4			Ppp1r18
Irf8	0.951838	1.2195								Kif18a	0.982361	2.05239									Rab3a			Prkar1b
Itga5	0.819638	1.3715								Kif18b	0.61018	3.54143									Rela			Ptprt
Itgax	1.00371	4.89192								Kifc1	0.810223	1.93222									Rimklb			Racgap1
Jag1	0.743585	0.701891								Kit	1.30597	0.84335									Rnf144a			Rad51
Junb	1.13304	2.66161								Klhdc8a	-0.686451	-1.03022									Rnf157			Rap1gap
Kcnd3	-0.749552	-0.366857								Knl1	0.81475	2.76382									Rps6ka1			Rapgef5
Kcng1	-1.07877	-1.41793								L1cam	-1.03845	-0.752081									RT1-A1			Rb1
Kcnh1	-1.01348	-0.570579								Lcn2	1.29025	5.78174									RT1-A2			Rbp4
Kcnj10	-1.06701	-3.53539								Lgals3bp	0.720916	1.71967									Scn1a			Rfk
Klf4	0.989479	2.13511								Lmo7	-0.69095	-0.920679									Scrn1			RGD1304884
L1cam	-1.01207	-0.752081								LOC108348154	-0.876648	-2.36546									Sdc4			RGD1565033
Lcn2	3.10354	5.78174								Lrrc32	1.14871	1.08825									Sec14l2			Rnf13
Ldlr	0.96102	0.583773								Luc7l3	-0.645661	-0.622294									Selenop			Rrad
Lekr1	-0.630751	-1.10243								Luzp2	-1.41597	-1.5215									Sema4d			Rsrp1
Lgals3bp	1.20379	1.71967								Macf1	-0.607641	-0.582909									Serping1			Rxfp1
Lgals9	1.22953	0.864696								Magi2	-0.725943	-2.08905									Shank2			Ryr2
Lhfpl2	0.597129	0.841455								Map2	-0.764027	-0.371188									Slc16a3			Serpini1
Lix1	-1.12571	-0.484533								Mcm10	0.996843	4.17369									Slc4a10			Sf3b4
LOC100360218	1.66739	1.42113								Mcm5	0.972904	4.36925									Slc6a7			Shmt2
Lrrc32	1.57565	1.08825								Mcm6	0.76088	2.2255									Slc8a1			Ska3
Luzp2	-1.35093	-1.5215								Mctp1	-1.26159	-1.60362									Slpi			Slc11a1
Maff	0.795604	2.97439								Mdga1	-0.715705	-2.14728									Snap91			Slc25a23
Map2	-0.967545	-0.371188								Mgat4a	-0.709844	-0.436348									Snurf			Slc7a11
Mgat4a	-0.882002	-0.436348								Mgll	-0.870792	-1.8513									Sp140			Slc7a5
Mgll	-0.955821	-1.8513								Mki67	0.79573	4.38942									Sqor			Slfn4
Mgp	0.891459	2.30366								Mmp9	1.03163	0.767935									Srgap3			Sntb1
Mrc1	0.852063	1.30696								Msr1	0.878922	3.97439									Stat3			Sorbs1
Msr1	1.46163	3.97439								Mthfd2	1.22316	0.828914									Stxbp6			Spc24
Msx1	0.876213	3.38942								Mturn	-0.862979	-1.00998									Svil			Spry1
Mt2A	0.67053	2.02407								Mybl2	1.01403	1.84399									Sybu			Srgn
Mylip	-0.780117	-0.596348								Myc	1.15576	0.869752									Tapbp			Stmn2
Nbl1	-0.751788	-0.325543								Mzf1	-0.870281	-0.554367									Tgm2			Stx7
Neto2	-0.638521	-1.9325								Nbl1	-0.717704	-0.325543									Timp1			Taf9b
Nfkbia	2.39691	0.399619								Ncf4	1.19641	2.81444									Tlr2			Tbc1d23
Nfkbiz	2.57436	1.59075								Ndufaf6	0.654134	0.494678									Tmem106a			Tmeff2
Nkain4	-1.27735	-0.315579								Nell2	-1.22961	-0.296503									Tmem123			Tmem178a
Nrn1	-0.77525	-0.851604								Net1	0.693095	0.692952									Tmod2			Tox
Nsg2	-1.15064	-0.773732								Nfkbia	0.949334	0.399619									Trim47			Tprn
Ntm	-1.01862	-0.59135								Nfkbiz	0.954522	1.59075									Trim9			Tpx2
Oas1a	1.22679	1.91409								Nkain4	-0.979887	-0.315579									Tspo			Trpv2
Odf2l	-0.701332	-0.864894								Nrbp2	-0.74142	-1.7805									Ube2l6			Uhrf1
P2ry6	0.96856	1.41744								Ntm	-1.50905	-0.59135									Unc80			Usp18
Parp14	0.946875	1.32186								Oas1a	1.89104	1.91409									Upp1			Vstm2b
Pde1b	-1.31038	-2.12843								Osr1	0.968784	2.51228									Zfp36l1			Vxn
Pde8b	-1.00744	-1.98695								Paqr8	-0.716634	-3.21346												Ybx3
Pdgfra	1.05548	0.458505								Pcdhgb7	-0.62176	-2.36546												Zfp593
Pdlim4	0.646526	1.42654								Pde1b	-1.31105	-2.12843												Zfyve28
Pear1	0.922884	1.09397								Pdzd2	-0.647767	-2.03426												Znrd2
Piezo1	1.28495	1.45654								Pear1	0.922573	1.09397
Pik3r5	1.02017	1.08457								Penk	0.997101	0.621319
Pitpnm3	-0.775339	-0.731653								Piezo1	0.776878	1.45654
Pla2g7	-1.33583	-0.643543								Pik3r1	-0.665766	-0.909385
Plat	0.930919	0.414605								Pitpnm3	-0.8268	-0.731653
Plcl1	-0.636495	-1.19554								Plat	0.648502	0.414605
Plp1	-0.975223	-1.02805								Plk1	1.00493	1.83421
Ppp1r9a	-0.612568	-1.19355								Pls3	-0.710321	-0.85531
Prkcb	-0.748386	-2.24109								Pmf1	0.732237	2.20301
Psd2	-0.825505	-0.398579								Pnisr	-0.604448	-0.759354
Psmb10	1.1153	0.517623								Pold1	0.607394	1.19035
Psmb9	0.880012	2.75244								Pold2	0.610464	0.896203
Psme1	0.781079	1.4421								Pole	0.639795	2.00377
Psme2	0.730936	1.08097								Ppp1r18	0.806485	1.11258
Ptges	1.81559	2.87485								Prkar1b	-0.698736	-1.45093
Rab11fip4	-1.05565	-1.66803								Psd2	-1.88018	-0.398579
Rab32	2.04312	1.06196								Ptges	1.33119	2.87485
Rab3a	-0.788997	-0.678616								Ptprt	-0.937954	-2.04354
Ramp2	1.68055	0.41854								Rab32	1.41805	1.06196
Rbp1	3.04	2.962								Racgap1	0.616633	1.07365
Rela	0.739506	0.500845								Rad51	0.705963	1.32912
RGD1561113	1.78528	0.721999								Ramp2	0.714162	0.41854
RGD1563354	3.38489	1.87157								Rap1gap	-0.741312	-0.833657
Rimklb	-1.06489	-2.10243								Rapgef5	-0.843007	-0.501049
Rnf144a	-1.14957	-0.436993								Rb1	-0.643609	-1.64724
Rnf157	-0.67491	-1.7191								Rbp1	1.81931	2.962
Rps6ka1	0.605287	1.10932								Rbp4	-0.76417	0.845365
RT1-A1	0.809152	2.4155								Rfk	-0.636662	-0.754372
RT1-A2	1.09813	1.475								RGD1304884	-0.585606	-0.991399
RT1-CE10	1.13686	1.95369								RGD1561113	1.22517	0.721999
RT1-CE4	1.01508	2.32912								RGD1563354	1.18833	1.87157
Rtp4	0.849838	1.51126								RGD1565033	-0.663947	-0.534341
Scg5	-1.44732	-0.328534								Rnf13	-0.593983	-0.456867
Scn1a	-0.906499	-0.377519								Rrad	-0.857471	-0.754507
Scrn1	-0.751946	-0.400921								Rsrp1	-0.595377	-0.661506
Sdc4	0.837693	0.5646								RT1-CE10	0.926802	1.95369
Sec14l2	-0.673244	-0.859238								RT1-CE4	0.636903	2.32912
Selenop	-1.01288	-2.36546								Rtp4	0.923397	1.51126
Sema4d	-0.659144	-0.801461								Rxfp1	-0.964407	-2.76985
Serping1	1.39465	4.29132								Ryr2	-0.922865	-0.787662
Sez6	-1.44768	-1.113								Scg5	-0.840053	-0.328534
Sh3bgrl	-0.601162	-1.56751								Serpini1	-1.00116	-0.657132
Shank2	-0.910592	-0.427172								Sez6	-1.06352	-1.113
Slc16a3	0.724813	2.08457								Sf3b4	0.592215	0.629587
Slc1a5	0.897697	1.90981								Sh3bgrl	-0.767494	-1.56751
Slc35f1	-0.819551	-0.624851								Shmt2	1.21975	0.429716
Slc4a10	-1.88309	-0.565513								Ska3	0.852707	2.54143
Slc6a15	-1.89961	-0.571488								Slc11a1	1.12869	1.8204
Slc6a7	-0.979634	-2.9134								Slc1a5	0.983482	1.90981
Slc8a1	-0.702553	-2.32482								Slc25a23	-0.868712	-0.760602
Slpi	1.70065	5.00086								Slc35f1	-0.704819	-0.624851
Snap91	-0.979613	-0.518473								Slc6a15	-0.81565	-0.571488
Snurf	-0.771254	-2.35743								Slc7a11	1.62639	1.37596
Sp140	0.632941	1.10932								Slc7a5	0.817288	0.773655
Sqor	0.586293	0.876611								Slfn4	1.24117	2.36925
Srgap3	-1.02634	-1.42295								Sntb1	-0.776402	-1.7805
Sstr4	-0.680238	-1.6285								Sorbs1	-0.675628	-1.39521
Stat3	0.633867	0.671516								Spc24	0.701684	1.95646
Stxbp6	-0.667001	-0.898338								Spry1	0.870236	1.394
Svil	0.62854	1.0189								Srgn	1.05452	1.43554
Sybu	-1.31225	-0.646036								Sstr4	-0.750618	-1.6285
Tap1	1.00687	1.44601								Stmn2	-0.980709	-0.787153
Tapbp	0.977516	1.2394								Stx7	-0.609482	-0.435646
Tgm2	2.31439	1.25144								Taf9b	-0.586525	-0.510895
Themis2	0.797652	3.30696								Tap1	0.909484	1.44601
Thsd7a	-1.06161	-1.00998								Tbc1d23	-0.638242	-0.607353
Tifa	1.10077	0.634536								Themis2	1.07945	3.30696
Timp1	0.631993	5.29007								Thsd7a	-0.800614	-1.00998
Tlr2	1.26243	1.57498								Tifa	0.637979	0.634536
Tmem106a	0.772513	2.34878								Tmeff2	-0.943031	-0.661617
Tmem123	0.619079	1.0801								Tmem178a	-0.900633	-0.344534
Tmod2	-0.99493	-1.59764								Tmtc1	-0.749923	-2.23993
Tmtc1	-0.691305	-2.23993								Tnc	1.18707	1.23742
Tnc	0.876966	1.23742								Tnfrsf9	1.12083	1.99209
Tnfrsf9	2.63412	1.99209								Tnik	-0.838491	-1.60118
Tnik	-1.08282	-1.60118								Tox	-1.13314	-1.45574
Tpd52l1	-1.29268	-1.07443								Tpd52l1	-0.805385	-1.07443
Trim47	1.03585	0.942981								Tprn	-0.59315	-0.522704
Trim9	-1.11782	-2.10243								Tpx2	0.608666	1.4533
Triobp	0.586646	0.781918								Triobp	0.637979	0.781918
Tsku	0.652863	1.95646								Trpv2	-0.680772	-0.686843
Tspan7	-0.776195	-0.496573								Tsku	0.808742	1.95646
Tspo	0.745841	3.48959								Tspan7	-0.682855	-0.496573
Ube2l6	0.92565	1.91994								Uhrf1	0.994399	1.20338
Unc80	-1.3477	-1.53539								Usp18	1.18319	1.67893
Upp1	1.68849	1.02194								Vstm2b	-0.980188	-1.57676
Wls	-0.744998	-0.68782								Vxn	-0.776346	-0.85429
Zfp36l1	1.03536	0.775261								Wls	-0.790025	-0.68782
										Ybx3	0.774247	0.455029
										Zfp593	0.629299	0.4435
										Zfyve28	-0.789282	-0.527736
										Znrd2	0.74471	0.371181
